# Sparrowhawk: harnessing WebAssembly for private microbial genomics, and beyond

**DOI:** 10.64898/2026.11.18.767565

**Authors:** Víctor Rodríguez-Bouza, Johanna H. von Wachsmann, Bede Constantinides, Antoine Andréoletti, Erkison E. Odih, Luca Nesterenko, Vikas Gupta, John A. Lees

**Affiliations:** EMBL’s European Bioinformatics Institute (EMBL-EBI); University of Birmingham; Université de Montpellier; London School of Hygiene and Tropical Medicine (LSHTM); Université Claude Bernard Lyon 1 (UCBL)

**Keywords:** bacterial genomics, genome assembly, phylogenetics, antimicrobial resistance, WebAssembly, privacy

## Abstract

Computational methods are a growing component of every scientific discipline, but the pace of training and expertise for using these methods has not kept up with their widening usage. Researchers expect state-of-the-art methods to be able to independently explore their results, and do so dynamically and interactively. Producing such an application which implements a new algorithm, even though it would access a much wider audience, is typically beyond the expertise and time constraints of computational method developers. Here, we show our `sparrowhawk` framework can rapidly create an interactive web application to run interactive analysis on a user’s machine, across a wide range of algorithms.
