## Supplementary material for "Sparrowhawk: harnessing WebAssembly for private microbial genomics, and beyond": Supp. assembler evaluation reads table

species	accession	subsampled
Escherichia coli	DRR567756	yes
Escherichia coli	DRR567759	yes
Escherichia coli	ERR10226929	yes
Escherichia coli	ERR10391689	no
Escherichia coli	ERR10766880	no
Escherichia coli	ERR11798009	no
Escherichia coli	ERR13600938	no
Escherichia coli	ERR13600943	no
Escherichia coli	ERR13601201	no
Escherichia coli	ERR14129435	no
Escherichia coli	SRR13834345	no
Escherichia coli	SRR29428861	no
Escherichia coli	SRR29428864	no
Escherichia coli	SRR29428876	no
Escherichia coli	SRR30710565	no
Escherichia coli	SRR31106805	no
Escherichia coli	SRR31348763	no
Escherichia coli	SRR31612436	no
Escherichia coli	SRR31612438	no
Escherichia coli	SRR31612886	no
Escherichia coli	SRR31612892	no
Escherichia coli	SRR32234844	no
Escherichia coli	SRR32234858	no
Escherichia coli	SRR32268898	no
Escherichia coli	SRR32268902	no
Escherichia coli	SRR32272992	no
Escherichia coli	SRR32272999	no
Escherichia coli	SRR32301867	no
Escherichia coli	SRR36271673	no
Escherichia coli	SRR37397280	no
Mycobacterium tuberculosis	ERR10680100	yes
Mycobacterium tuberculosis	ERR11082872	yes
Mycobacterium tuberculosis	ERR12311948	yes
Mycobacterium tuberculosis	SRR29318486	no
Mycobacterium tuberculosis	SRR32565152	no
Mycobacterium tuberculosis	SRR32565155	no
Mycobacterium tuberculosis	SRR32565156	no
Mycobacterium tuberculosis	SRR32565159	no
Mycobacterium tuberculosis	SRR32565164	no
Mycobacterium tuberculosis	SRR32565169	no
Mycobacterium tuberculosis	SRR32565172	no
Mycobacterium tuberculosis	SRR32565174	no
Mycobacterium tuberculosis	SRR32565180	no
Mycobacterium tuberculosis	SRR32565182	no
Mycobacterium tuberculosis	SRR32565186	no
Mycobacterium tuberculosis	SRR32565189	no
Mycobacterium tuberculosis	SRR32565194	no
Mycobacterium tuberculosis	SRR32565201	no
Mycobacterium tuberculosis	SRR32565207	no
Mycobacterium tuberculosis	SRR32565211	no
Mycobacterium tuberculosis	SRR32565217	no
Mycobacterium tuberculosis	SRR32565231	no
Mycobacterium tuberculosis	SRR32565237	no
Mycobacterium tuberculosis	SRR32565238	no
Mycobacterium tuberculosis	SRR32565240	no
Mycobacterium tuberculosis	SRR32565242	no
Mycobacterium tuberculosis	SRR32565243	no
Mycobacterium tuberculosis	SRR32565244	no
Mycobacterium tuberculosis	SRR32565246	no
Mycobacterium tuberculosis	SRR32565249	no
Neisseria meningitidis	ERR10211054	yes
Neisseria meningitidis	ERR10211226	yes
Neisseria meningitidis	ERR10211266	yes
Neisseria meningitidis	ERR10211273	no
Neisseria meningitidis	ERR10211281	no
Neisseria meningitidis	ERR10211312	no
Neisseria meningitidis	ERR10211330	no
Neisseria meningitidis	ERR10211361	no
Neisseria meningitidis	ERR10211376	no
Neisseria meningitidis	ERR10211417	no
Neisseria meningitidis	ERR10211444	no
Neisseria meningitidis	ERR12055097	no
Neisseria meningitidis	ERR12055119	no
Neisseria meningitidis	ERR12055164	no
Neisseria meningitidis	ERR13147396	no
Neisseria meningitidis	ERR5106357	no
Neisseria meningitidis	ERR6226274	no
Neisseria meningitidis	SRR10610817	no
Neisseria meningitidis	SRR10610857	no
Neisseria meningitidis	SRR10611048	no
Neisseria meningitidis	SRR11455038	no
Neisseria meningitidis	SRR19666476	no
Neisseria meningitidis	SRR24718014	no
Neisseria meningitidis	SRR29505865	no
Neisseria meningitidis	SRR30181495	no
Neisseria meningitidis	SRR30181504	no
Neisseria meningitidis	SRR32500923	no
Neisseria meningitidis	SRR32500936	no
Neisseria meningitidis	SRR32500942	no
Neisseria meningitidis	SRR35855734	no
Staphylococcus aureus	DRR628060	yes
Staphylococcus aureus	SRR31658480	yes
Staphylococcus aureus	SRR31658556	yes
Staphylococcus aureus	SRR31855147	no
Staphylococcus aureus	SRR31855274	no
Staphylococcus aureus	SRR31855470	no
Staphylococcus aureus	SRR32589280	no
Staphylococcus aureus	SRR32589439	no
Staphylococcus aureus	SRR32589495	no
Staphylococcus aureus	SRR32589716	no
Staphylococcus aureus	SRR32589723	no
Staphylococcus aureus	SRR32589764	no
Staphylococcus aureus	SRR32589788	no
Staphylococcus aureus	SRR32589840	no
Staphylococcus aureus	SRR32589863	no
Staphylococcus aureus	SRR32589871	no
Staphylococcus aureus	SRR32589892	no
Staphylococcus aureus	SRR32589912	no
Staphylococcus aureus	SRR32595726	no
Staphylococcus aureus	SRR32595778	no
Staphylococcus aureus	SRR32595826	no
Staphylococcus aureus	SRR32595922	no
Staphylococcus aureus	SRR32595937	no
Staphylococcus aureus	SRR32595982	no
Staphylococcus aureus	SRR32595997	no
Staphylococcus aureus	SRR32596054	no
Staphylococcus aureus	SRR32596119	no
Staphylococcus aureus	SRR32596203	no
Staphylococcus aureus	SRR32596219	no
Staphylococcus aureus	SRR32596441	no
Streptococcus pneumoniae	ERR14366219	yes
Streptococcus pneumoniae	SRR26931854	yes
Streptococcus pneumoniae	SRR28343502	yes
Streptococcus pneumoniae	SRR28348682	no
Streptococcus pneumoniae	SRR28348687	no
Streptococcus pneumoniae	SRR30419386	no
Streptococcus pneumoniae	SRR31228862	no
Streptococcus pneumoniae	SRR31228867	no
Streptococcus pneumoniae	SRR31228871	no
Streptococcus pneumoniae	SRR31228872	no
Streptococcus pneumoniae	SRR31228874	no
Streptococcus pneumoniae	SRR31228887	no
Streptococcus pneumoniae	SRR31228897	no
Streptococcus pneumoniae	SRR31228901	no
Streptococcus pneumoniae	SRR31228915	no
Streptococcus pneumoniae	SRR31228922	no
Streptococcus pneumoniae	SRR31228926	no
Streptococcus pneumoniae	SRR31228939	no
Streptococcus pneumoniae	SRR31228944	no
Streptococcus pneumoniae	SRR31228948	no
Streptococcus pneumoniae	SRR31364749	no
Streptococcus pneumoniae	SRR31364758	no
Streptococcus pneumoniae	SRR31364760	no
Streptococcus pneumoniae	SRR31364773	no
Streptococcus pneumoniae	SRR31364774	no
Streptococcus pneumoniae	SRR31364781	no
Streptococcus pneumoniae	SRR31364785	no
Streptococcus pneumoniae	SRR31364791	no
Streptococcus pneumoniae	SRR31364799	no
Streptococcus pneumoniae	SRR31364804	no
Streptomyces coelicolor	SRR23433654	yes
Streptomyces coelicolor	SRR23433655	yes
Streptomyces coelicolor	SRR23433659	yes
Streptomyces coelicolor	SRR23433662	no
Streptomyces coelicolor	SRR23433667	no
Streptomyces coelicolor	SRR23433668	no
Streptomyces coelicolor	SRR23433669	no
Streptomyces coelicolor	SRR23433670	no
Streptomyces coelicolor	SRR24425354	no
Streptomyces coelicolor	SRR24425358	no
Streptomyces coelicolor	SRR24425359	no
Streptomyces coelicolor	SRR24425379	no
Streptomyces coelicolor	SRR24425380	no
Streptomyces coelicolor	SRR24425382	no
Streptomyces coelicolor	SRR24425383	no
Streptomyces coelicolor	SRR27605478	no
Streptomyces coelicolor	SRR31350266	no
Streptomyces coelicolor	SRR34948729	no
Streptomyces coelicolor	SRR35948870	no
Streptomyces coelicolor	SRR35948872	no
Streptomyces coelicolor	SRR35948874	no
Streptomyces coelicolor	SRR35948875	no
Streptomyces coelicolor	SRR35948876	no
Streptomyces coelicolor	SRR35948878	no
Streptomyces coelicolor	SRR35948880	no
Streptomyces coelicolor	SRR35948881	no
Streptomyces coelicolor	SRR35948882	no
Streptomyces coelicolor	SRR35948883	no
Streptomyces coelicolor	SRR35948884	no
Streptomyces coelicolor	SRR35948885	no
