## Supplementary material for "Sparrowhawk: harnessing WebAssembly for private microbial genomics, and beyond": Supp. assembler evaluation references table

species	strain	assembly
Escherichia coli	K-12 MG1655	GCF_000005845.2
Mycobacterium tuberculosis	H37Rv	GCF_000195955.2
Neisseria meningitidis	MC58	GCF_000008805.1
Staphylococcus aureus	Mu50	GCF_000009665.1
Streptococcus pneumoniae	R6	GCF_000007045.1
Streptomyces coelicolor	A3(2)	GCF_000203835.1
